# HuR-dependent expression of Wisp1 is necessary for TGF*β*-induced cardiac myofibroblast activity

**DOI:** 10.1101/2022.01.19.476976

**Authors:** Lisa C Green, Samuel Slone, Sarah R Anthony, Jeffrey Aube, Xiaoqing Wu, Liang Xu, Onur Kanisicak, Michael Tranter

**Author notes:** Correspondence: Michael Tranter, PhD, Division of Cardiovascular Health and Disease, Department of Internal Medicine, University of Cincinnati College of Medicine, 231 Albert Sabin Way, CVC 3928, Cincinnati, OH 45267.

## Abstract

Cardiac fibrosis is regulated by the activation and phenotypic switching of quiescent cardiac fibroblasts to active myofibroblasts, which have extracellular matrix (ECM) remodeling and contractile functions which play a central role in cardiac remodeling in response to injury. Here, we show that expression and activity of the RNA binding protein HuR is increased in cardiac fibroblasts upon transformation to an active myofibroblast. Pharmacological inhibition of HuR significantly blunts the TGF*β*-dependent increase in ECM remodeling genes, total collagen secretion, *in vitro* scratch closure, and collagen gel contraction in isolated primary cardiac fibroblasts, suggesting a suppression of TGF*β*-induced myofibroblast activation upon HuR inhibition. To delineate HuR-dependent mechanisms, we used photoactivatable ribonucleoside-enhanced crosslinking and immunoprecipitation (PAR-CLIP) to identify eleven mRNA transcripts that showed enriched HuR binding following TGF*β* treatment as well as significant co-expression correlation with HuR, *α*SMA, and periostin using single-cell RNA-sequencing from ischemic-zone isolated fibroblasts. Of these, Wnt1-inducible signaling pathway protein-1 (Wisp1; *Ccn4*), was the most significantly associated with HuR expression in fibroblasts. Accordingly, we found Wisp1 expression to be increased in cardiac fibroblasts isolated from the ischemic-zone of mouse hearts following ischemia/reperfusion, and confirmed Wisp1 expression to be HuR-dependent in isolated fibroblasts. Finally, addition of exogenous recombinant Wisp1 is able to partially rescue myofibroblast contractile function following HuR inhibition, demonstrating that HuR-dependent Wisp1 expression plays a functional role in HuR-dependent MF activity downstream of TGFβ. In conclusion, HuR activity is necessary for the functional activation of primary cardiac fibroblasts in response to TGF*β*, in part through post-transcriptional regulation of Wisp1.

**HIGHLIGHTS:**

- The RNA binding protein HuR is highly expressed in cardiac fibroblasts and its expression strongly correlates with markers of active myofibroblasts
- HuR inhibition reduces migration, contraction, and ECM production activity of cardiac fibroblasts
- Expression of the secreted matricellular protein, Wisp1, is increased in a HuR-dependent manner following TGFβ treatment
- Recombinant Wisp1 rescues myofibroblast contractile function following HuR inhibition
- HuR-dependent expression of Wisp1 is necessary for myofibroblast activation
