## Supplementary material for "HuR-dependent expression of Wisp1 is necessary for TGF*β*-induced cardiac myofibroblast activity": Table S2

### Sheet: Sheet1
Accession	Description	Abundance Ratio (log2): (inhibitor and TGFb) / (vehicle and TGFb)	Abundance Ratio P-Value: (inhibitor and TGFb) / (vehicle and TGFb)
Q7TMM9	Tubulin beta-2A chain OS=Mus musculus OX=10090 GN=Tubb2a PE=1 SV=1	-2.21	2.90842e-05
P11499	Heat shock protein HSP 90-beta OS=Mus musculus OX=10090 GN=Hsp90ab1 PE=1 SV=3	-1.66	0.0411846
Q6ZWU9	40S ribosomal protein S27 OS=Mus musculus OX=10090 GN=Rps27 PE=1 SV=3	-2.12	0.00229307
Q9D8E6	60S ribosomal protein L4 OS=Mus musculus OX=10090 GN=Rpl4 PE=1 SV=3	-1.68	0.010734
Q78PY7	Staphylococcal nuclease domain-containing protein 1 OS=Mus musculus OX=10090 GN=Snd1 PE=1 SV=1	-1.59	3.32823e-05
P17710	Hexokinase-1 OS=Mus musculus OX=10090 GN=Hk1 PE=1 SV=3	-1.37	0.0139948
P47915	60S ribosomal protein L29 OS=Mus musculus OX=10090 GN=Rpl29 PE=1 SV=2	-2.18	0.00613418
P80317	T-complex protein 1 subunit zeta OS=Mus musculus OX=10090 GN=Cct6a PE=1 SV=3	-2.4	0.00305525
Q8CC35-2	Isoform 2 of Synaptopodin OS=Mus musculus OX=10090 GN=Synpo	-1.82	0.00433661
Q62181	Semaphorin-3C OS=Mus musculus OX=10090 GN=Sema3c PE=1 SV=2	-1.39	0.008287
P62830	60S ribosomal protein L23 OS=Mus musculus OX=10090 GN=Rpl23 PE=1 SV=1	-2.48	0.0324043
P47757-2	Isoform 2 of F-actin-capping protein subunit beta OS=Mus musculus OX=10090 GN=Capzb	-1.01	0.0017854
O08712	Tumor necrosis factor receptor superfamily member 11B OS=Mus musculus OX=10090 GN=Tnfrsf11b PE=1 SV=1	-1.58	0.000668736
Q62009	Periostin OS=Mus musculus OX=10090 GN=Postn PE=1 SV=2	-2.76	0.00161169
P97351	40S ribosomal protein S3a OS=Mus musculus OX=10090 GN=Rps3a PE=1 SV=3	-1.83	0.0175863
P98063	Bone morphogenetic protein 1 OS=Mus musculus OX=10090 GN=Bmp1 PE=1 SV=2	-1.16	0.0174877
O70251	Elongation factor 1-beta OS=Mus musculus OX=10090 GN=Eef1b PE=1 SV=5	-2.31	0.000269094
Q01149	Collagen alpha-2(I) chain OS=Mus musculus OX=10090 GN=Col1a2 PE=1 SV=2	-5.2	0.0024336
Q9CZX8	40S ribosomal protein S19 OS=Mus musculus OX=10090 GN=Rps19 PE=1 SV=3	-2.36	0.0379452
P19324	Serpin H1 OS=Mus musculus OX=10090 GN=Serpinh1 PE=1 SV=3	-1.9	0.0305731
P62843	40S ribosomal protein S15 OS=Mus musculus OX=10090 GN=Rps15 PE=1 SV=2	-2.33	0.0132728
P62141	Serine/threonine-protein phosphatase PP1-beta catalytic subunit OS=Mus musculus OX=10090 GN=Ppp1cb PE=1 SV=3	-1.76	0.0114911
Q9EP71	Ankycorbin OS=Mus musculus OX=10090 GN=Rai14 PE=1 SV=1	-2.72	0.00337508
P97401	Secreted frizzled-related protein 3 OS=Mus musculus OX=10090 GN=Frzb PE=1 SV=1	-2.89	0.0130198
P11276	Fibronectin OS=Mus musculus OX=10090 GN=Fn1 PE=1 SV=4	-3.75	0.00716421
O54819	Tissue factor pathway inhibitor OS=Mus musculus OX=10090 GN=Tfpi PE=2 SV=1	-3	0.0214216
Q8CGC7	Bifunctional glutamate/proline--tRNA ligase OS=Mus musculus OX=10090 GN=Eprs1 PE=1 SV=4	-1.18	0.0157425
P51410	60S ribosomal protein L9 OS=Mus musculus OX=10090 GN=Rpl9 PE=2 SV=2	-2.08	0.00401473
P99024	Tubulin beta-5 chain OS=Mus musculus OX=10090 GN=Tubb5 PE=1 SV=1	-1.49	0.0357648
P84091	AP-2 complex subunit mu OS=Mus musculus OX=10090 GN=Ap2m1 PE=1 SV=1	-1.6	0.00973178
O70133	ATP-dependent RNA helicase A OS=Mus musculus OX=10090 GN=Dhx9 PE=1 SV=2	-1.73	0.0049713
P80315	T-complex protein 1 subunit delta OS=Mus musculus OX=10090 GN=Cct4 PE=1 SV=3	-1.56	0.000236827
Q9D1D6	Collagen triple helix repeat-containing protein 1 OS=Mus musculus OX=10090 GN=Cthrc1 PE=2 SV=2	-5.86	0.00774518
Q64012-2	Isoform 1 of RNA-binding protein Raly OS=Mus musculus OX=10090 GN=Raly	-2.04	0.0373192
P52480-2	Isoform M1 of Pyruvate kinase PKM OS=Mus musculus OX=10090 GN=Pkm	-1.16	0.0130909
P70122	Ribosome maturation protein SBDS OS=Mus musculus OX=10090 GN=Sbds PE=1 SV=4	-1.67	0.0199933
P24369	Peptidyl-prolyl cis-trans isomerase B OS=Mus musculus OX=10090 GN=Ppib PE=1 SV=2	-1.27	0.0484064
Q6A0A9	Constitutive coactivator of PPAR-gamma-like protein 1 OS=Mus musculus OX=10090 GN=FAM120A PE=1 SV=2	-1.1	0.00321648
Q9R1B9	Slit homolog 2 protein OS=Mus musculus OX=10090 GN=Slit2 PE=2 SV=2	-1.69	0.0133538
P53026	60S ribosomal protein L10a OS=Mus musculus OX=10090 GN=Rpl10a PE=1 SV=3	-2.09	0.0101125
P11087	Collagen alpha-1(I) chain OS=Mus musculus OX=10090 GN=Col1a1 PE=1 SV=4	-5	0.00632244
O70400	PDZ and LIM domain protein 1 OS=Mus musculus OX=10090 GN=Pdlim1 PE=1 SV=4	-2.54	0.000196529
Q63961	Endoglin OS=Mus musculus OX=10090 GN=Eng PE=1 SV=2	1.37	0.00543564
Q8R2G6	Coiled-coil domain-containing protein 80 OS=Mus musculus OX=10090 GN=Ccdc80 PE=1 SV=2	-2.97	0.0199275
Q9Z0J7	Growth/differentiation factor 15 OS=Mus musculus OX=10090 GN=Gdf15 PE=1 SV=2	-3.4	0.00225555
Q7TPV4	Myb-binding protein 1A OS=Mus musculus OX=10090 GN=Mybbp1a PE=1 SV=2	-2.24	0.000570082
Q60931	Voltage-dependent anion-selective channel protein 3 OS=Mus musculus OX=10090 GN=Vdac3 PE=1 SV=1	-1.08	0.0057347
P47963	60S ribosomal protein L13 OS=Mus musculus OX=10090 GN=Rpl13 PE=1 SV=3	-1.66	0.00435621
P80318	T-complex protein 1 subunit gamma OS=Mus musculus OX=10090 GN=Cct3 PE=1 SV=1	-1.28	0.00623318
P14211	Calreticulin OS=Mus musculus OX=10090 GN=Calr PE=1 SV=1	-1.45	0.00977937
Q62159	Rho-related GTP-binding protein RhoC OS=Mus musculus OX=10090 GN=Rhoc PE=1 SV=2	-1.3	0.00544124
P08122	Collagen alpha-2(IV) chain OS=Mus musculus OX=10090 GN=Col4a2 PE=1 SV=4	-3.08	0.0283566
P68372	Tubulin beta-4B chain OS=Mus musculus OX=10090 GN=Tubb4b PE=1 SV=1	-1.96	0.0179343
Q6ZWX6	Eukaryotic translation initiation factor 2 subunit 1 OS=Mus musculus OX=10090 GN=Eif2s1 PE=1 SV=3	-1.08	0.00400121
P63276	40S ribosomal protein S17 OS=Mus musculus OX=10090 GN=Rps17 PE=1 SV=2	-3.34	0.0177848
Q8K007	Extracellular sulfatase Sulf-1 OS=Mus musculus OX=10090 GN=Sulf1 PE=2 SV=1	-3.1	0.00151129
O55131	Septin-7 OS=Mus musculus OX=10090 GN=Septin7 PE=1 SV=1	-1.38	0.0387836
P63017	Heat shock cognate 71 kDa protein OS=Mus musculus OX=10090 GN=Hspa8 PE=1 SV=1	-1.6	0.0219869
P11983	T-complex protein 1 subunit alpha OS=Mus musculus OX=10090 GN=Tcp1 PE=1 SV=3	-1.98	0.00955402
P62702	40S ribosomal protein S4, X isoform OS=Mus musculus OX=10090 GN=Rps4x PE=1 SV=2	-2	0.0339012
P62855	40S ribosomal protein S26 OS=Mus musculus OX=10090 GN=Rps26 PE=1 SV=3	-2.15	0.00863907
Q9CY58	Plasminogen activator inhibitor 1 RNA-binding protein OS=Mus musculus OX=10090 GN=Serbp1 PE=1 SV=2	-1.32	0.0264478
Q9D7S7	60S ribosomal protein L22-like 1 OS=Mus musculus OX=10090 GN=Rpl22l1 PE=1 SV=1	-3.78	0.00363709
P61750	ADP-ribosylation factor 4 OS=Mus musculus OX=10090 GN=Arf4 PE=1 SV=2	-1.11	0.0322796
Q9CYL5	Golgi-associated plant pathogenesis-related protein 1 OS=Mus musculus OX=10090 GN=Glipr2 PE=1 SV=3	-1.83	0.0150433
P43276	Histone H1.5 OS=Mus musculus OX=10090 GN=H1-5 PE=1 SV=2	-2.62	0.002885
P47911	60S ribosomal protein L6 OS=Mus musculus OX=10090 GN=Rpl6 PE=1 SV=3	-2.14	0.0150929
P80313	T-complex protein 1 subunit eta OS=Mus musculus OX=10090 GN=Cct7 PE=1 SV=1	-1.68	0.00474895
P62270	40S ribosomal protein S18 OS=Mus musculus OX=10090 GN=Rps18 PE=1 SV=3	-1.04	0.0167839
Q8BLY1	SPARC-related modular calcium-binding protein 1 OS=Mus musculus OX=10090 GN=Smoc1 PE=2 SV=2	-4.04	0.0308028
P12970	60S ribosomal protein L7a OS=Mus musculus OX=10090 GN=Rpl7a PE=1 SV=2	-1.3	0.0258232
P51655	Glypican-4 OS=Mus musculus OX=10090 GN=Gpc4 PE=1 SV=2	-3.79	0.00540245
O70318	Band 4.1-like protein 2 OS=Mus musculus OX=10090 GN=Epb41l2 PE=1 SV=2	-1.3	0.00617606
Q6DFW4	Nucleolar protein 58 OS=Mus musculus OX=10090 GN=Nop58 PE=1 SV=1	-3.11	0.00888837
Q9CZM2	60S ribosomal protein L15 OS=Mus musculus OX=10090 GN=Rpl15 PE=1 SV=4	-1.17	0.0178214
P47754	F-actin-capping protein subunit alpha-2 OS=Mus musculus OX=10090 GN=Capza2 PE=1 SV=3	-1.65	0.0301878
P01029	Complement C4-B OS=Mus musculus OX=10090 GN=C4b PE=1 SV=3	-1.65	0.044874
Q9QZQ8	Core histone macro-H2A.1 OS=Mus musculus OX=10090 GN=Macroh2a1 PE=1 SV=3	-2.82	0.0128642
Q9Z0N1	Eukaryotic translation initiation factor 2 subunit 3, X-linked OS=Mus musculus OX=10090 GN=Eif2s3x PE=1 SV=2	-2.13	0.0012043
P35979	60S ribosomal protein L12 OS=Mus musculus OX=10090 GN=Rpl12 PE=1 SV=2	-1.73	0.00566198
P02463	Collagen alpha-1(IV) chain OS=Mus musculus OX=10090 GN=Col4a1 PE=1 SV=4	-3.71	0.0151697
P17742	Peptidyl-prolyl cis-trans isomerase A OS=Mus musculus OX=10090 GN=Ppia PE=1 SV=2	-2.47	0.026155
Q07235	Glia-derived nexin OS=Mus musculus OX=10090 GN=Serpine2 PE=1 SV=2	-1.32	0.0236923
Q8BG05	Heterogeneous nuclear ribonucleoprotein A3 OS=Mus musculus OX=10090 GN=Hnrnpa3 PE=1 SV=1	-2.45	0.017572
Q9CZU6	Citrate synthase, mitochondrial OS=Mus musculus OX=10090 GN=Cs PE=1 SV=1	-1.06	0.0150678
Q8BVY0	Ribosomal L1 domain-containing protein 1 OS=Mus musculus OX=10090 GN=Rsl1d1 PE=1 SV=1	-1.95	0.0417933
Q8C1B7	Septin-11 OS=Mus musculus OX=10090 GN=Septin11 PE=1 SV=4	-1.87	0.014917
Q99PL5	Ribosome-binding protein 1 OS=Mus musculus OX=10090 GN=Rrbp1 PE=1 SV=2	-1.64	0.00514992
P32233	Developmentally-regulated GTP-binding protein 1 OS=Mus musculus OX=10090 GN=Drg1 PE=1 SV=1	-1.05	0.0361231
P48678	Prelamin-A/C OS=Mus musculus OX=10090 GN=Lmna PE=1 SV=2	-1.63	0.0213891
P50247	Adenosylhomocysteinase OS=Mus musculus OX=10090 GN=Ahcy PE=1 SV=3	-1.31	0.0157955
Q9CR57	60S ribosomal protein L14 OS=Mus musculus OX=10090 GN=Rpl14 PE=1 SV=3	-1.65	0.00653392
Q8BJH1	Zinc finger C2HC domain-containing protein 1A OS=Mus musculus OX=10090 GN=Zc2hc1a PE=1 SV=1	-1.43	0.0120621
Q7TMK9	Heterogeneous nuclear ribonucleoprotein Q OS=Mus musculus OX=10090 GN=Syncrip PE=1 SV=2	-2.06	0.0129694
Q62167	ATP-dependent RNA helicase DDX3X OS=Mus musculus OX=10090 GN=Ddx3x PE=1 SV=3	-1.31	0.0245511
Q8BH34	Semaphorin-3D OS=Mus musculus OX=10090 GN=Sema3d PE=1 SV=1	-3.6	0.00637618
Q9Z204	Heterogeneous nuclear ribonucleoproteins C1/C2 OS=Mus musculus OX=10090 GN=Hnrnpc PE=1 SV=1	-1.69	0.0135094
P70698	CTP synthase 1 OS=Mus musculus OX=10090 GN=Ctps1 PE=1 SV=2	-2.16	0.00425556
Q9R0M3	Sushi-repeat-containing protein SRPX OS=Mus musculus OX=10090 GN=Srpx PE=2 SV=1	-1.59	0.00623532
P17751	Triosephosphate isomerase OS=Mus musculus OX=10090 GN=Tpi1 PE=1 SV=5	-1.31	0.0237228
P62983	Ubiquitin-40S ribosomal protein S27a OS=Mus musculus OX=10090 GN=Rps27a PE=1 SV=2	-1.93	0.0311215
Q8BMK4	Cytoskeleton-associated protein 4 OS=Mus musculus OX=10090 GN=Ckap4 PE=1 SV=2	-2.21	0.0103242
Q8BJW6	Eukaryotic translation initiation factor 2A OS=Mus musculus OX=10090 GN=Eif2a PE=1 SV=2	-1.92	0.0487582
Q922F4	Tubulin beta-6 chain OS=Mus musculus OX=10090 GN=Tubb6 PE=1 SV=1	-2.1	0.00215303
Q61879	Myosin-10 OS=Mus musculus OX=10090 GN=Myh10 PE=1 SV=2	-2.44	0.00279715
P97434	Myosin phosphatase Rho-interacting protein OS=Mus musculus OX=10090 GN=Mprip PE=1 SV=2	-3.89	0.00405816
Q9WVA4	Transgelin-2 OS=Mus musculus OX=10090 GN=Tagln2 PE=1 SV=4	-1.39	0.0250079
P62962	Profilin-1 OS=Mus musculus OX=10090 GN=Pfn1 PE=1 SV=2	-1.86	0.0286351
Q5XJY5	Coatomer subunit delta OS=Mus musculus OX=10090 GN=Arcn1 PE=1 SV=2	-1.39	0.0230562
P08121	Collagen alpha-1(III) chain OS=Mus musculus OX=10090 GN=Col3a1 PE=1 SV=4	-5.08	0.000896175
Q9EQK5	Major vault protein OS=Mus musculus OX=10090 GN=Mvp PE=1 SV=4	-1.86	0.00869407
Q9JLM8	Serine/threonine-protein kinase DCLK1 OS=Mus musculus OX=10090 GN=Dclk1 PE=1 SV=1	-1.19	0.0158428
Q9JKF1	Ras GTPase-activating-like protein IQGAP1 OS=Mus musculus OX=10090 GN=Iqgap1 PE=1 SV=2	-1.23	0.00913174
Q6ZWV3	60S ribosomal protein L10 OS=Mus musculus OX=10090 GN=Rpl10 PE=1 SV=3	-1.68	0.0445613
P35441	Thrombospondin-1 OS=Mus musculus OX=10090 GN=Thbs1 PE=1 SV=1	-1.26	0.0142067
Q9D0I9	Arginine--tRNA ligase, cytoplasmic OS=Mus musculus OX=10090 GN=Rars1 PE=1 SV=2	-1.84	0.015368
Q61937	Nucleophosmin OS=Mus musculus OX=10090 GN=Npm1 PE=1 SV=1	-1.31	0.0145635
P14824	Annexin A6 OS=Mus musculus OX=10090 GN=Anxa6 PE=1 SV=3	-1.16	0.0263344
Q922B2	Aspartate--tRNA ligase, cytoplasmic OS=Mus musculus OX=10090 GN=Dars1 PE=1 SV=2	-2.15	0.00909998
Q8CC35	Synaptopodin OS=Mus musculus OX=10090 GN=Synpo PE=1 SV=2	-3.25	0.0282171
P47856	Glutamine--fructose-6-phosphate aminotransferase [isomerizing] 1 OS=Mus musculus OX=10090 GN=Gfpt1 PE=1 SV=3	-1.8	0.0487838
Q8BP67	60S ribosomal protein L24 OS=Mus musculus OX=10090 GN=Rpl24 PE=1 SV=2	-2.22	0.0457961
Q99KV1	DnaJ homolog subfamily B member 11 OS=Mus musculus OX=10090 GN=Dnajb11 PE=1 SV=1	-1.12	0.0340079
P18406	CCN family member 1 OS=Mus musculus OX=10090 GN=Ccn1 PE=1 SV=1	-1.78	0.0298881
P39876	Metalloproteinase inhibitor 3 OS=Mus musculus OX=10090 GN=Timp3 PE=1 SV=1	-2.41	0.0188448
Q8VIJ6	Splicing factor, proline- and glutamine-rich OS=Mus musculus OX=10090 GN=Sfpq PE=1 SV=1	-2.52	0.0137736
Q9R0B9	Procollagen-lysine,2-oxoglutarate 5-dioxygenase 2 OS=Mus musculus OX=10090 GN=Plod2 PE=1 SV=2	-1.47	0.00687138
Q62188	Dihydropyrimidinase-related protein 3 OS=Mus musculus OX=10090 GN=Dpysl3 PE=1 SV=1	-1.42	0.0265281
Q9WU78	Programmed cell death 6-interacting protein OS=Mus musculus OX=10090 GN=Pdcd6ip PE=1 SV=3	-1.46	0.0499657
O55029	Coatomer subunit beta' OS=Mus musculus OX=10090 GN=Copb2 PE=1 SV=2	-2.05	0.0128692
P15864	Histone H1.2 OS=Mus musculus OX=10090 GN=H1-2 PE=1 SV=2	-1.56	0.0375836
P20152	Vimentin OS=Mus musculus OX=10090 GN=Vim PE=1 SV=3	-1.64	0.0140076
Q8C2Q3	RNA-binding protein 14 OS=Mus musculus OX=10090 GN=Rbm14 PE=1 SV=1	-1.93	0.00544425
Q8C4U3	Secreted frizzled-related protein 1 OS=Mus musculus OX=10090 GN=Sfrp1 PE=1 SV=3	-1.78	0.0320492
P40124	Adenylyl cyclase-associated protein 1 OS=Mus musculus OX=10090 GN=Cap1 PE=1 SV=4	-3.05	0.0162759
P21981	Protein-glutamine gamma-glutamyltransferase 2 OS=Mus musculus OX=10090 GN=Tgm2 PE=1 SV=4	-2.55	0.00500161
P17182	Alpha-enolase OS=Mus musculus OX=10090 GN=Eno1 PE=1 SV=3	-1.68	0.0136273
Q9EQG3	Sciellin OS=Mus musculus OX=10090 GN=Scel PE=1 SV=2	-2.6	0.0283827
Q61768	Kinesin-1 heavy chain OS=Mus musculus OX=10090 GN=Kif5b PE=1 SV=3	-1.86	0.030386
P14148	60S ribosomal protein L7 OS=Mus musculus OX=10090 GN=Rpl7 PE=1 SV=2	-1.91	0.00651323
Q9QXS1-3	Isoform PLEC-1A of Plectin OS=Mus musculus OX=10090 GN=Plec	-2.5	0.00647276
Q9DCT8	Cysteine-rich protein 2 OS=Mus musculus OX=10090 GN=Crip2 PE=1 SV=1	-1.46	0.0354662
P27773	Protein disulfide-isomerase A3 OS=Mus musculus OX=10090 GN=Pdia3 PE=1 SV=2	-2.01	0.0135769
Q9EQH3	Vacuolar protein sorting-associated protein 35 OS=Mus musculus OX=10090 GN=Vps35 PE=1 SV=1	-2.19	0.010272
P03995	Glial fibrillary acidic protein OS=Mus musculus OX=10090 GN=Gfap PE=1 SV=4	-1.59	0.0106167
P10126	Elongation factor 1-alpha 1 OS=Mus musculus OX=10090 GN=Eef1a1 PE=1 SV=3	-1.21	0.0311414
P97314	Cysteine and glycine-rich protein 2 OS=Mus musculus OX=10090 GN=Csrp2 PE=1 SV=3	-4.19	0.0162266
P97315	Cysteine and glycine-rich protein 1 OS=Mus musculus OX=10090 GN=Csrp1 PE=1 SV=3	-2.4	0.0139078
P60843	Eukaryotic initiation factor 4A-I OS=Mus musculus OX=10090 GN=Eif4a1 PE=1 SV=1	-2.66	0.0243394
P29268	CCN family member 2 OS=Mus musculus OX=10090 GN=Ccn2 PE=2 SV=3	-1.98	0.0108297
P18242	Cathepsin D OS=Mus musculus OX=10090 GN=Ctsd PE=1 SV=1	-2.8	0.0102363
Q60932-2	Isoform Mt-VDAC1 of Voltage-dependent anion-selective channel protein 1 OS=Mus musculus OX=10090 GN=Vdac1	-1.11	0.0332459
Q61792	LIM and SH3 domain protein 1 OS=Mus musculus OX=10090 GN=Lasp1 PE=1 SV=1	-2.49	0.00928972
Q9D1R9	60S ribosomal protein L34 OS=Mus musculus OX=10090 GN=Rpl34 PE=1 SV=2	-2.08	0.0055819
Q8BI06	Cell migration-inducing and hyaluronan-binding protein OS=Mus musculus OX=10090 GN=Cemip PE=1 SV=4	-1.72	0.0170016
Q9R0E1	Multifunctional procollagen lysine hydroxylase and glycosyltransferase LH3 OS=Mus musculus OX=10090 GN=Plod3 PE=1 SV=1	-2.4	0.00515531
Q9R001	A disintegrin and metalloproteinase with thrombospondin motifs 5 OS=Mus musculus OX=10090 GN=Adamts5 PE=2 SV=2	-1.61	0.0399764
Q9JK53	Prolargin OS=Mus musculus OX=10090 GN=Prelp PE=1 SV=2	-1.01	0.0240869
Q8BFU2	Histone H2A type 3 OS=Mus musculus OX=10090 GN=H2aw PE=1 SV=3	-1.42	0.0282531
P62900	60S ribosomal protein L31 OS=Mus musculus OX=10090 GN=Rpl31 PE=1 SV=1	-1.5	0.0334917
P63260	Actin, cytoplasmic 2 OS=Mus musculus OX=10090 GN=Actg1 PE=1 SV=1	-2.24	0.00824356
P62751	60S ribosomal protein L23a OS=Mus musculus OX=10090 GN=Rpl23a PE=1 SV=1	-1.05	0.0321014
P27659	60S ribosomal protein L3 OS=Mus musculus OX=10090 GN=Rpl3 PE=1 SV=3	-1.63	0.0165072
P56135	ATP synthase subunit f, mitochondrial OS=Mus musculus OX=10090 GN=Atp5mf PE=1 SV=3	-1.9	0.0116174
P27546	Microtubule-associated protein 4 OS=Mus musculus OX=10090 GN=Map4 PE=1 SV=3	-1.89	0.0111963
Q8BW75	Amine oxidase [flavin-containing] B OS=Mus musculus OX=10090 GN=Maob PE=1 SV=4	1.71	0.0163487
O35074	Prostacyclin synthase OS=Mus musculus OX=10090 GN=Ptgis PE=1 SV=1	-1.06	0.049897
P60710	Actin, cytoplasmic 1 OS=Mus musculus OX=10090 GN=Actb PE=1 SV=1	-1.87	0.00686276
P14131	40S ribosomal protein S16 OS=Mus musculus OX=10090 GN=Rps16 PE=1 SV=4	-2.74	0.0313315
Q9D0E1	Heterogeneous nuclear ribonucleoprotein M OS=Mus musculus OX=10090 GN=Hnrnpm PE=1 SV=3	-1.09	0.0269103
Q05793	Basement membrane-specific heparan sulfate proteoglycan core protein OS=Mus musculus OX=10090 GN=Hspg2 PE=1 SV=1	-3.6	0.00240792
Q60847	Collagen alpha-1(XII) chain OS=Mus musculus OX=10090 GN=Col12a1 PE=2 SV=3	-2.35	0.00438091
Q61554	Fibrillin-1 OS=Mus musculus OX=10090 GN=Fbn1 PE=1 SV=2	-2.68	0.0179032
Q9JM58	Cytokine receptor-like factor 1 OS=Mus musculus OX=10090 GN=Crlf1 PE=1 SV=1	-3.03	0.0105327
P62281	40S ribosomal protein S11 OS=Mus musculus OX=10090 GN=Rps11 PE=1 SV=3	-1.8	0.0275042
Q61598	Rab GDP dissociation inhibitor beta OS=Mus musculus OX=10090 GN=Gdi2 PE=1 SV=1	-2.47	0.0234268
Q9JHU4	Cytoplasmic dynein 1 heavy chain 1 OS=Mus musculus OX=10090 GN=Dync1h1 PE=1 SV=2	-1.32	0.0343077
P62264	40S ribosomal protein S14 OS=Mus musculus OX=10090 GN=Rps14 PE=1 SV=3	-1.94	0.00839567
P07901	Heat shock protein HSP 90-alpha OS=Mus musculus OX=10090 GN=Hsp90aa1 PE=1 SV=4	-1.08	0.0336245
O08553	Dihydropyrimidinase-related protein 2 OS=Mus musculus OX=10090 GN=Dpysl2 PE=1 SV=2	-1.64	0.0128583
P62267	40S ribosomal protein S23 OS=Mus musculus OX=10090 GN=Rps23 PE=1 SV=3	-1.25	0.0427782
Q8VDN2	Sodium/potassium-transporting ATPase subunit alpha-1 OS=Mus musculus OX=10090 GN=Atp1a1 PE=1 SV=1	-2.28	0.0169397
P80316	T-complex protein 1 subunit epsilon OS=Mus musculus OX=10090 GN=Cct5 PE=1 SV=1	-1.14	0.0299833
P62242	40S ribosomal protein S8 OS=Mus musculus OX=10090 GN=Rps8 PE=1 SV=2	-4.03	0.014382
Q8R4W6	Procollagen C-endopeptidase enhancer 2 OS=Mus musculus OX=10090 GN=Pcolce2 PE=2 SV=2	-2.98	0.0238325
