## Supplementary material for "HuR-dependent expression of Wisp1 is necessary for TGF*β*-induced cardiac myofibroblast activity": Table S3

### Sheet: Sheet1
Name	Veh treated CF Avg TPM
Col3a1	10383.2
mt-Co1	7972.03
Sparc	7918.26
Actb	7348.85
Eef1a1	6818.69
Bgn	5589.85
Ccn5	5573.11
Rplp1	5303.9
Col1a1	5018.75
Vim	4771.24
Igfbp7	4239.41
mt-Co2	4056.9
Serpinh1	3785.12
mt-Co3	3740.2
Col1a2	3704.55
Ccn2	3564.16
Actg1	3511.85
Serpine1	3309.5
S100a4	3297.15
Gsn	3225.82
Ctsd	3224.52
Tuba1a	3199.34
mt-Atp6	3176.14
Acta2	3134.01
Eef2	3125.87
Ftl1	3096.05
S100a11	3093.77
Cst3	3059.46
Rpl13	2673.02
Col5a2	2629.22
Fn1	2613.57
Rpl23a	2471.86
Rplp0	2459.27
Lgals1	2442.42
Rps2	2438.69
Rpl19	2433.05
Tagln	2353.92
Rps6	2329.14
Eln	2239.18
mt-Cytb	2212.72
Rpl41	2210.88
Rps8	2209.32
Rpl8	2196.68
Rpl13a	2139.56
Hspa8	2138.35
Rps15	2108.32
Pcolce	2013.48
Anxa2	1998.09
Tpt1	1995.36
Rpl10-ps3	1967.74
Rps4x	1967.12
Rps18	1935.72
B2m	1871.84
Rps3a1	1862.56
Igfbp4	1861.55
Dcn	1835.68
Mmp3	1800.28
S100a6	1790.8
Rack1	1756.3
mt-Nd4	1720.66
Myl6	1699.17
Gas6	1675.88
Rpl7a	1658.77
Fstl1	1658.44
Hsp90ab1	1620.65
Ccn1	1603.05
Serpinf1	1581.84
Rpl4	1579.26
Rpsa	1563.3
Timp1	1556.21
mt-Nd1	1553.98
Serping1	1551.99
Rps12	1535.96
Tpm4	1513.85
Rps29	1513.67
Adm	1505.87
Flna	1503.79
Rps17	1486.39
mt-Nd6	1480.39
Gm11808	1469.57
Ubb	1462.65
Prelp	1462.57
Fbln2	1429.82
Lbh	1414.24
Ptms	1406.8
Eef1g	1399.85
Rpl6	1399.72
Rps11	1397.09
Col4a2	1381.38
Col4a1	1379.24
Rpl24	1365.68
Rpl36	1345.22
Atf5	1338.13
Rps23	1331.95
Rps16	1330.2
Myh9	1329.47
Ifitm3	1327.28
Timp3	1322.51
Rpl7	1309.49
Rpl26	1279.76
Pfn1	1264.76
Cd81	1262.05
Rps27	1249.65
Rps26	1245.43
Rps5	1243.84
Itgb5	1239.71
Rpl11	1237.13
Rpl10a	1213.74
Gstm1	1211.16
Fau	1187.85
Fth1	1184.24
Tmsb10	1179.41
Rpl14	1169.49
Fdps	1166.41
Ifitm2	1161.96
Bsg	1151.41
Rpl3	1145.18
Scd2	1137.76
Eno1	1132.34
Col6a1	1130.57
Ubc	1130.51
Rpl18a	1123.92
mt-Nd5	1122.53
Ccdc80	1115.78
Rpl23	1112.32
H2-K1	1110.39
Rps21	1103.63
Lars2	1102.99
Rps27a	1094.94
Gpx3	1093.25
Actn4	1073.2
Rpl37a	1066.62
Rps3	1063.89
Rpl27a	1056.69
Mgp	1053.93
Lamp1	1050.84
Csf1	1044.97
Anxa1	1041.88
Vegfd	1040.45
Psap	1031.65
Rcn3	1028.47
Atp5b	1026.38
Pkm	1023.95
H2-D1	1021.59
Rplp2	1021.08
Apoe	1015.41
Rps7	1009.91
Loxl1	1009.77
Ppib	1003.84
Rpl36a	996.555
Aldoa_1	993.105
Ppia	991.695
Actn1	990.07
Tle5	987.325
Ahnak	982.34
Id3	972.725
Cemip	962.91
Capns1	946.78
Aldh1a1	939.78
Calr	937.965
Rps9	935.41
Tns1	927.97
Fscn1	927.725
Arhgdia	923.04
P4hb	912.455
Rps14	911.825
Itgb1	902.505
Heg1	894.435
Rpl17	891.42
Myl9	889.22
Rps28	888.085
Tmsb4x	886.975
Tuba1b	873.555
Mfap4	868.08
Gapdh	858.885
Pmp22	847.92
mt-Nd4l	841.25
Rpl12	837.59
Rpl28	833.355
Gstm2	833.075
Maged1	829.215
Rpl29	826.95
Rpl39	825.33
Cnn2	819.775
Pea15a	807.56
Rpl5	805.275
Mfge8	798.975
Cavin1	797.53
Thbs1	792.835
Rpl37	792.825
Sptbn1	790.03
Ephx1	789.615
Tubb5	779.76
Slc1a5	773.22
Ecm1	769.85
Cald1	766.82
Col5a1	766.2
Gnai2	757.125
Ddb1	745.47
C3	742.18
Aebp1	742.15
Rpl35	741.13
Hspg2	737.45
Lox	736.535
Cox6a1	729.86
Sqstm1	723.095
Phlda3	721.045
Rpl32	719.33
Sod1	718.4
Emilin1	713.895
Prdx5	712.805
Itm2b	700.85
Dmpk	699.56
Cox4i1	690.785
Mmp2	687.25
Dpt	681.18
Ctsz	676.73
Timp2	675.775
Rpl35a	674.465
Cryab	673.45
Gadd45g	666.43
Rpl15	663.605
Crip2	662
mt-Nd2	660.055
Csrp1	658.1
Lamb2	657.05
Rpl31	656.855
Rps10	656.26
Ldha	651.2
Anxa6	648.19
Akr1a1	647.59
Sptan1	647.335
Pabpc1	645
Hspb1	641.3
Rps19	641.175
Atf4	639.02
Rpl38	637.18
Dbi	636.765
Eif4a1	635.51
Myl12a	633.4
Rps24	630.195
Hsp90b1	623.905
Cfl1	621.145
Peg10	616.445
Col8a1	615.175
Dpep1	613.605
Ehd2	613.505
Fabp5	613.38
Cd151	612.305
Eng	609.715
Lhfp	605.8
2310022B05Rik	605.2
Flot1	603.615
Gm49909	599.255
Lrp1	598.52
Rhoa	597.295
Gstp1	596.53
Rpl27	585.935
Cap1	583.465
Emp1	583.285
Pdia3	581.46
Vcp	567.495
Tubb4b	564.795
Myadm	562.485
Lgals3bp	557.78
Cd63	545.97
Tecr	544.515
Ptx3	540.17
Cdkn1a	540.085
Rsrp1	538.19
Axl	537.145
Tcf21	536.02
Gpx4	533.51
Rpl21	533.03
Fndc1	532.755
Ankrd1	532.65
Tln1	532.405
Mxra8	532.13
Fcgrt	531.06
Bax	527.415
Col6a2	524.065
Sfrp1	523.72
Lmna	522.46
Tagln2	522.34
Pdgfrb	520.15
Oaz1	519.71
Ilk	519.245
Ywhae	518.75
Vat1	518.59
Laptm4a	517.15
Cpe	513.705
Tpm1	513.175
Rrbp1	512.42
Eef1b2	509.755
Myo1c	509.11
Adamts10	508.885
Nme2	507.075
Calu	506.26
Ddx5	503.32
mt-Atp8	501.495
Ifi27l2a	501.02
Ppp1ca	498.475
Slc25a3	498.045
Txndc5	497.42
Pcyt2	496.825
Slc43a3	495.065
Slc25a1	491.86
Slc25a4	491.78
Fkbp10	491.685
Rpn2	491.06
Npdc1	490.785
Plac9b	490.23
Rpl9	489.915
Eif1	488.63
Fkbp9	486.43
Il6st	486.2
Fam129b	486.185
Eif4g1	485.88
Slc39a7	485.72
Slc44a2	484.95
Fbn1	483.73
Ldlr	482.3
Calm3	480.76
Rpl30	480.49
Ddost	480.04
Tnks1bp1	479.085
Tpm2	478.705
Anxa3	478.465
Synpo	476.805
Rps25	474.915
Adamts5	473.69
Atp1a1	472.44
Cttn	471.565
Elob	470.04
Raly	469.55
Anxa5	468.935
Sod3	464.455
Lamc1	463.755
Eif5a	461.79
Tmem259	460.125
Pdia6	458.625
Ogn	458.565
Tgm2	458.495
Srpx2	457.63
Ctsb	457.085
Grn	457.02
Cnn3	454.64
Gabarap	450.89
Nedd4	450.725
Tubb2a	449.4
Jph2	448.93
P4ha1	447.085
Tmem176b	446.495
Fhl2	446.17
Rhoc	441.855
Rras	440.965
Fads2	440.515
Mfap5	440.045
Unc5b	435.66
Ngf	435.4
Srsf5	434.755
Gnb2	430.825
Pam	430.59
Phldb2	427.545
Efemp2	426.285
Pgd	424.95
Plod2	424.895
Igfbp2	424.38
Comt	423.805
Pcsk6	419.255
Arf1	418.315
Edf1	416.755
Snrnp70	416.635
S100a10	416.255
Ak1	413.785
Marcks	413.47
Tkt	412.39
Ssr4	412.255
Hspa5	409.63
Tmbim6	409.16
Prdx4	407.795
Plekhg2	407.63
Aldh2	405.785
Oat	405.44
Gfpt2	404.045
Atp6v0c	404.02
Hdgf	403.52
Itm2c	402.165
Nfix	401.865
Pgam1	401.385
Dstn	399.205
Mlf2	398.605
Kcne4	398.275
Atp5a1	397.045
Lrrc32	396.905
Tnfrsf1a	396.555
Grina	395.115
Tpi1	394.45
Fads1	394.175
Cygb	393.73
Morf4l1	393.035
Prdx1	392.935
Pgk1	391.26
Ergic3	391.145
Scd1	391.12
Pdlim2	390.595
Prrc2a	390.27
Clic1	390.015
Rpl18	388.505
Msn	388.27
Gpi1	386.725
Ltbp3	386.52
Mtch1	386.475
Plod3	386.155
Dctn2	385.72
Hnrnpa2b1	385.255
Sfrp2	385.03
Capn2	384.96
Zyx	383.965
Ap2m1	383.16
Dact3	382.075
Calm2	381.41
Il11ra1	380.435
Mrc2	379.46
Fmod	378.16
Mmp23	378.07
Eif3h	375.86
Emp3	374.895
Nid1	372.72
Fat1	371.505
Map7d1	369.105
Tmem59	368.155
Tspan4	366.575
Atp5g3	366.3
Amotl2	364.48
Ifi27	363.405
Cyth3	361.28
Pld3	361.13
Mdh2	360.675
Plxnb2	360.55
Gnb1	359.585
Crtap	359.22
Leng8	359.15
Fads3	356.41
Prss23	355.675
Pcbp1	355.63
Npc2	355.44
Uqcrh	355.41
Ddr1	354.455
Hnrnph1	353.29
Cebpd	353.26
Arpc2	352.33
Akt1	351.625
Cox8a	351.45
Bst2	351.27
Npm1	350.625
Dhrs3	348.715
Dhcr24	348.66
App	348.125
Mrfap1	348.045
Parp3	346.79
Crlf1	346.65
Ctdsp2	345.86
Bcap31	344.195
2021-09-11	343.92
Plec	343.79
Insig1	343.705
Srrm2	341.94
Surf4	341.22
Thbs2	341.115
Cox6b1	341.04
Pebp1	340.885
Arhgef25	340.87
Gdf6	340.645
Wdr1	339.28
Peak1	338.82
Serpinb6a	338.08
Coro1b	337.42
Hsd11b1	337.25
Eif3c	337.245
Gpc4	337.11
Ypel3	336.96
G0s2	336.81
Slc25a5	336.725
Tmem45a	332.71
Btf3	331.495
Vcl	330.53
Efemp1	328.535
Dtx3	326.965
Cdc42	325.965
Sap18b	325.62
Slc39a1	324.81
Mvp	323.345
Msmo1	321.82
Atn1	321.005
Prkar1a	320.505
Os9	320.275
Eif4b	318.95
Acvrl1	318.64
Copa	318.335
Pdpn	317.6
Selenom	317.485
Cct5	317.305
Vasp	316.885
9530068E07Rik	316.255
Rpl10	315.005
Psmb4	314.585
Svep1	314.385
Gars	314.13
Eif3f	313.875
Hint1	313.08
Atxn2l	312.695
Atp5d	311.865
Ywhaz	311.83
Rnf10	311.52
Cd9	311.435
Cox7a2l	310.92
Bmp4	310.87
Capzb	310.78
Maea	310.33
Csnk1g2	309.13
Fhl1	309.115
Mid1ip1	308.79
Kdelr1	307.705
Psmb6	307.605
Hdlbp	307.59
Nucb1	306.845
Rnase4	306.805
Pcdhgc3	306.535
Rps13	305.265
Htra1	304.695
Loxl2	304.62
Cstb	302.7
Ptgis	301.425
Ybx1	301.295
Chchd2	301.27
Kif1c	301.09
Rps27l	300.245
Fkbp1a	299.675
Tns3	299.595
Cyb5a	298.565
mt-Nd3	298.305
2021-09-08	298.215
Psmb3	298.18
Atp5l	297.385
Tpm3	297.32
Sec13	296.46
Pakap_2	295.935
Aplp2	295.52
Tubb6	295.31
Uba1	294.995
Ctps	294.47
Add1	293.225
Rabac1	293.155
Mif	292.65
Tmed3	292.415
Mapk3	291.595
Ctsl	290.925
Idi1	290.815
Dbn1	290.745
Sidt2	290.635
Cavin3	290.495
Tcf25	290.035
Vegfa	289.37
2021-09-07	288.845
Aacs	287.655
Spry1	287.285
Acat2	287.01
Tmed10	286.56
Chmp4b	286.495
Arf5	285.77
Prkcsh	285.065
Trir	285.015
Trp53inp2	284.59
Gdi1	283.815
Scarb2	283.66
Adamts2	283.345
Fgfrl1	283.325
Rps20	283.02
Smad6	282.67
Taldo1	282.65
Hmgcs1	282.605
Prnp	282.37
Elovl1	282.11
Nisch	281.65
Tmem50a	281.47
Rbp1	281.07
Rpl34	279.815
Hspa9	279.68
Ccnl2	279.62
Clic4	278.635
Acly	278.405
Tapbp	278.095
Sdc2	276.83
Vdac1	276.615
Lrrc59	276.575
Cyba	275.68
Atp6ap1	275.235
Snrpb	275.01
Drap1	275.01
Nsdhl	274.88
Fasn	274.72
Saraf	274.505
Cyb5r3	273.4
Ltbr	272.25
Smtn	271.98
Fbln5	271.67
Gpx8	271.375
Ifngr1	270.38
Txn1	269.525
Atp5h	268.28
H6pd	268.07
Vmp1	267.95
Nfe2l1	267.56
Rhbdf1	266.62
Epn1	266.305
Qsox1	266.075
Ndufs2	265.665
Bicc1	265.655
Ppp2r1a	265.21
Plpp3	264.605
Scpep1	264.225
Cct2	264.06
Tspo	263.82
Ndufa4	263.32
Islr	263.32
Esd	263.235
Nenf	263.215
Trip10	263.02
Maged2	262.99
Ndufa7	262.975
Dynlrb1	262.85
Eif4h	262.685
Dpysl2	262.45
Sorbs3	261.87
Flot2	261.82
Map1lc3a	261.065
Cfh	260.86
Tead1	260.495
Ddx17	260.26
Atp5o_2	260.255
Serinc3	259.83
Plpp1	259.3
Bmp1	258.815
Frzb	258.5
Fkbp8	257.875
Clec2d	257.7
Ctsa	257.455
Sh3gl1	256.02
Slc12a4	256.005
C1ra	255.7
Plp2	255.675
Pdlim3	255.29
Tmed9	255.155
Mprip	254.76
Tmem119	254.425
U2af2	254.385
Psmc3	254.255
Eif3a	254.18
Ckap4	253.695
Cope	253.515
Shisa5	253.46
Arhgef1	253.345
Serpine2	253.185
Pmepa1	252.535
Flii	251.625
Gnas	251.49
Ppfibp1	251.285
Col16a1	251.035
Igsf8	250.76
Prelid1	249.98
Aldh1a2	249.895
Ptma	249.85
Prdx2	249.785
Sdc3	249.305
Bag3	249.2
Anapc2	248.78
Kctd10	248.39
Atp5e	247.605
Aamp	247.24
Lama4	247.195
Selenof	247.065
Mvd	246.38
Tmem43	246.09
Tcn2	245.615
Hcfc1r1	245.61
Arf4	244.625
Jund	244.33
Phgdh	243.94
Rab7	243.845
Eif3k	243.49
Eif4a2	243.36
Cct3	242.72
Ndufa13	242.19
Gaa	242.135
Shc1	241.88
Tmed2	240.655
Hsp90aa1	240.115
Psmc5	239.49
Mrps6	238.16
Ctnnb1	237.935
Pbxip1	237.22
Mvk	237.04
Maz	236.87
Mlec	236.865
Gpx1	236.725
Fis1	236.395
Kank2	236.385
Postn	236.31
Map4k4	236.17
Adamtsl2	235.715
Eif3d	235.63
Sec31a	235.085
Cs	234.575
Lgals9	234.555
Anapc5	234.305
Ywhag	234.295
Slc39a13	233.95
Serpina3n	233.81
Ptbp1	233.505
Clta	233.44
Ass1	233.415
Pdlim7	232.965
Mcfd2	232.885
Psmb5	232.775
Ran	232.625
Nid2	232.525
Srebf2	232.255
Tns2	232.165
Col14a1	231.635
Idh1	231.2
Hnrnpl	230.705
Colgalt1	230.39
Hnrnpab	229.61
Ddr2	229.305
Myl12b	229.01
Hnrnpa1	228.88
Ewsr1	228.05
Emc10	227.83
Olfml3	227.48
Rsu1	227.415
Arl8a	227.11
Rbm39	226.9
P3h3	226.885
Ap2s1	226.46
H1f0	225.925
Dnpep	225.835
Eif3i	225.655
Rab5c	225.53
Anp32b	225.395
Mical2	225.18
Hnrnpk	224.975
Ywhah	224.615
Tcp1	224.31
Nono	224.255
Hexa	224.25
Tmem160	223.585
Atxn10	223.43
D8Ertd738e	223.255
Bag6	222.805
Kdelr2	222.135
Ndrg2	222.08
Sf3b2	221.925
Atp6v0b	221.8
Cct7	221.785
Uqcrc1	221.71
G6pdx	221.56
Marcksl1	221.375
Zfp579	221.255
Ctnna1	221.16
Nars	220.975
Clstn1	220.83
Psmc4	220.185
Cyp51	219.87
Abca8a	219.55
Ckb	218.895
Lgmn	218.775
Hdac7	218.675
Canx	218.005
Eif3e	217.84
Degs1	217
Actr1a	216.79
Pdha1	216.655
Scaf1	216.5
Pmvk	216.15
Vdac3	216.04
Dap	215.18
Ly6e	215.155
Stip1	214.475
Col4a5	213.915
Ptov1	213.9
Gpx7	213.775
Uqcr11	213.68
Macf1	213.495
Tnfrsf12a	213.345
Ube2m	212.665
Rnasek	212.6
Cxcl5	212.585
Commd3	212.165
Atpif1	211.94
Gas1	211.89
Col12a1	211.77
Ubxn1	211.715
Pabpn1	211.55
Naxe	211.215
Lmcd1	210.54
Phb2	209.94
Scarf2	209.935
Vkorc1	209.87
Vgll3	209.775
Arpc1b	209.74
Sdha	209.525
2021-09-05	209.495
Psmd2	209.43
Adam9	209.26
Puf60	209.195
Dag1	209.085
Selenow	208.31
Ndufb9	208.19
Tbrg1	207.9
Eif3g	207.805
Ppp1r9b	207.575
Ski	207.415
Coro1c	207.34
Klc1	206.96
Vdac2	206.745
Zswim8	206.41
Rnf181	206.295
Ifit3	206.225
Actr3	205.6
Cox5b	205.6
Tspan3	205.43
Pex19	205.24
Rrp1	204.835
Junb	204.575
Copb2	204.495
Fbln1	204.09
Tgfb3	204.055
Rab34	203.615
Psmd8	203.39
Trip6	202.865
Cdc34	202.84
Atoh8	202.83
Cdk16	202.775
Rpl22	202.685
Icam1	202.645
Morf4l2	202.64
Arhgef40	202.585
Ywhab	201.88
Ndufa2	201.39
Ncstn	201.375
Uba52	201.345
Eif3b	201.26
Shmt2	200.76
Sh3bgrl3	200.56
Brk1	200.445
Trim28	200.205
Ly6a	199.25
Nlgn2	199.015
Lima1	198.69
Arl6ip5	198.565
Ube2v1	198.39
Yif1b	198.355
Wsb2	197.77
Rexo2	197.71
Dync1h1	197.69
Tmem14c	197.62
Cpt1c	197.565
Serf2	197.49
Rab1b	197.38
Chmp2a	197.16
Psmd4	196.94
Rhob	196.685
Numbl	196.48
Supt5	195.925
Phb	195.55
Arpc3	195.125
Ehd1	195.11
Wbp2	194.975
Pcbp4	194.92
Stat3	194.815
Sec61a1	194.735
Rtcb	193.925
Higd2a	193.72
Ehbp1l1	193.68
Inppl1	193.57
Asns	193.45
Ppp2r5b	193.38
Crip1	193.24
Fgfr1	193.02
Rac1	192.92
Tm4sf1	192.715
Eif4ebp1	192.47
Tnrc18	192.255
Adrm1	192.18
Ddah2	191.62
Rasa3	191.54
Atp5pb	190.685
Cct8	190.66
Npr2	190.225
Psmd3	190.115
Lamtor1	190.105
Mthfr	189.635
Pls3	189.59
Asah1	189.2
Lum	188.81
Ddx39b	188.79
Nupr1	187.755
Syde1	187.71
Jup	187.665
Psme1	187.665
Sar1a	187.625
Psmc1	187.57
Lasp1	187.115
F2r	187.105
Scel	187.07
Tmem176a	186.915
Ap2a2	186.81
Etfb	186.485
Prr13	186.195
Id1	185.745
Mrpl54	185.635
Pttg1ip	185.61
Rnf187	185.205
Tnfaip1	184.745
Camk1	184.68
Tprgl	184.6
Gba	184.345
Nomo1	184.215
Stub1	184.025
Pakap_3	183.945
S100a16	183.745
Psma1	183.69
Cpq	183.14
Atp1b3	182.835
Capg	182.835
Rnh1	182.68
Pcbp2	182.425
Fxyd6	182.265
Trim47	182.22
Fzd2	181.975
Ahcyl1	181.51
Susd6	181.27
Cox5a	180.99
Swi5	180.935
Ssr2	180.6
Slc50a1	180.6
Sigmar1	180.565
Cers2	180.41
Gtf2f1	180.23
Mcrip1	180.17
Aup1	179.86
Akap12	179.655
Cebpb	179.65
Stx4a	179.245
Furin	179.02
Ms4a4d	178.995
Phldb1	178.965
Psmb2	178.14
Ccng1	177.73
Gyg	177.685
Anxa7	177.265
Ndufb7	176.835
Atp5g2	176.815
Plekho2	176.74
Wsb1	176.075
Cdc42ep1	176.03
Copz2	175.885
Msrb1	175.555
Rusc2	175.31
Acot7	174.605
Glud1	174.605
B4galt1	174.59
Rtn4	174.365
Stbd1	174.3
Mxd4	174.275
Ppp1r14b	174.075
Ctdnep1	174.055
Bcl2l1	174.03
M6pr	174.015
Lmf2	173.86
Sqle	173.77
Adamts1	173.73
Dbnl	173.71
Ndufb11	173.68
Plscr3	173.395
Stat6	173.295
Rtraf	172.995
Adam15	172.215
Sumo2	172.025
Yipf3	172.02
Oxct1	171.91
Ahnak2	171.53
Ssr3	171.52
Ccnd3	171.42
Kdelr3	171.355
Slc6a6	171.335
Sars	171.095
Cdk4	170.5
Dnm2	170.345
Atp5k	170.32
Rer1	170.305
Uqcrb	170.285
Eif3l	170.205
Uqcr10	170.105
Ogt	169.985
Crispld2	169.085
Nop53	168.93
Aars	168.92
F3	168.865
Eif4g2	168.77
Kpnb1	168.69
Usp19	168.645
Tgfb1i1	168.615
Sdc4	167.845
Eva1b	167.775
Nedd8	167.755
Pfdn5	167.745
Psme2	167.595
Mmp14	167.375
Tomm6	167.305
Flnc	167.075
Raph1	167.035
Psmd7	167
Ctnnd1	166.98
Cct4	166.82
Cenpb	166.59
Cltb	166.135
Ube2s	166.12
Ywhaq	165.93
Aph1a	165.92
Hsbp1	165.66
Hnrnpf	165.49
Flnb	165.35
Psma7	165.055
Mbd3	165.015
Srrt	164.975
Srsf2	164.905
Arpc4	164.735
Gpr39	164.47
Ehmt2	164.23
Clptm1l	164.035
Osbpl5	164
Arhgap23	163.94
Lss	163.73
Ik	163.45
Nnmt	163.435
Atp6v1g1	163.17
Usp5	162.99
C1s1	162.965
Cndp2	162.89
Rab1a	162.865
Ube2h	162.705
Sgta	162.67
Mbd6	162.635
P3h1	162.425
Akr1b3	162.31
Copg1	162.295
Rbm42	162.15
Kirrel	162.035
Pink1	161.925
Rab2a	161.89
Rab5if	161.725
Ripor3	161.72
Cavin2	161.705
Ghr	161.475
Mrpl52	161.22
Creld1	160.88
Dazap1	160.83
Clasrp	160.81
Psmb7	160.55
Rab5b	160.47
Hdgfl2	160.445
Sdf2	160.415
Pmm1	160.32
Kctd17	160.01
Tax1bp3	159.99
Dcxr	159.875
Il3ra	159.845
Lzts2	159.725
Traf7	159.535
Cdk2ap1	159.535
Gadd45b	159.345
Hspd1	159.305
Gsk3a	159.065
Rab4b	159.04
Dda1	158.86
Paics	158.465
Jag1	158.24
Paf1	158.235
Slc38a10	158.08
Scyl1	157.98
Dctn1	157.915
Psma4	157.865
Trpc4ap	157.595
Cyb5r1	157.465
Prkaca	157.315
Dst	157.235
Ppp1r12c	157.14
Vps28	157.14
Ganab	157.12
Hadha	156.89
Hnrnpa0	156.84
Palm	156.655
Calm1	156.36
Akr1b8	156.32
Ctdsp1	156.28
Nudc	156.215
Ism1	155.995
Prpf8	155.92
Cnbp	155.865
Snap47	155.82
Wls	155.68
Bcl9l	155.54
Hnrnpu	155.48
Pnp	155.39
Rpn1	155.38
Fdft1	155.295
Emp2	155.245
Fxr2	155.23
Fbrs	155.065
Pofut2	155.02
Dusp1	154.99
Pygb	154.985
Mta1	154.8
Hexb	154.405
Ppp1cc	154.27
Sfxn3	154.115
Tmem184b	154.1
Scamp3	154.095
Impdh2	154.015
Lpl	154.015
Cdc42bpb	153.875
Man2b2	153.685
Ctsh	153.545
Comp	153.285
Ptpa	153.17
Hspa4	153.06
Dvl1	153.015
Epas1	152.77
Nrbp1	152.685
Echs1	152.39
Selenon	152.24
Map2k3	152
Arcn1	151.94
Trp53	151.93
Pdia4	151.725
Mrps21	151.72
Gstt1	151.625
Timm23	151.61
Hspe1	151.555
Ap1s1	151.55
Golga7	151.46
Col11a1	151.385
Clk1	151.38
Ndufa8	151.355
Srebf1	151.245
Slc9a3r2	151.02
Sdhb	150.92
Ei24	150.875
P3h4	150.745
Aco2	150.555
Trim11	150.53
Mgst1	150.505
Got2	150.495
Acaa1a	150.385
Gdi2	149.95
Dmwd	149.92
Spon2	149.335
Idh3g	149.275
Smarcc2	149.175
Ap2a1	148.915
Rarg	148.81
Snx3	148.54
Clu	148.515
Mical1	148.48
Cd248	148.325
Slc48a1	148.3
Thy1	148.21
Col5a3	148.205
Ltbp4	148.18
Ech1	148.15
Itpripl2	148.105
Mrgprf	148.02
Sc5d	147.965
Tubb2b	147.86
Sfr1	147.82
Smpd1	147.62
Ykt6	147.55
Card19	147.24
Itga5	147.215
Csde1	147.095
Dcbld2	147.045
Cltc	147.01
Ddx3x	147.005
Ndufv1	146.83
Por	146.62
Eif3m	146.52
Ncln	146.505
Cox7a2	146.5
Napa	146.48
Atox1	146.45
Eif4a3	146.425
Rasa4	146.41
Pkd1	146.135
Uqcc2	146.125
Tax1bp1	145.99
Ncor2	145.79
Sec61b	145.54
Idh3b	145.04
Tmem150a	144.96
Bmp6	144.86
Acin1	144.815
Pdlim5	144.715
Sgce	144.68
Hax1	144.4
Cic	144.255
Psma6	144.205
Pdcd6ip	144.18
Chmp1a	144.17
Ndufs5	144.13
Bag1	143.915
Akap8l	143.65
Hmgn1	143.505
Glipr2	143.435
Hspa1b	143.38
Slc4a2	143.295
Syngr2	143.185
Igfbp6	143.025
Tef	142.985
Tubb3	142.96
Myo7a	142.87
Mpnd	142.79
Ndufb10	142.775
Sat1	142.77
Me1	142.635
Fblim1	142.32
Ece1	142.3
Derl1	142.1
Aip	141.795
Gpsm1	141.665
Mapkapk2	141.65
Ptpn23	141.62
Ost4	141.51
Chd4	141.505
Atp5c1	141.345
Fam13c	141.295
Fam120a	141.075
Rbms1	141.035
Ugdh	140.995
Gm16286	140.95
Cacnb3	140.935
Rela	140.835
Mdm2	140.665
Leprot	140.52
Acss2	140.48
Amfr	140.45
Fosl2	140.355
Cdipt	140.285
Lrpap1	140.26
Golim4	140.155
Emc3	140.105
Nfic	140.09
Rpl36al	140.005
Tspan9	139.96
Ndst1	139.84
Ext2	139.8
Ap3d1	139.645
Cyb5b	139.625
Tcirg1	139.52
Lrrk1	139.445
Glyr1	139.315
Abcf2	139.28
Fam114a1	139.22
Csnk1d	139.185
Ccl2	139.075
Notch3	139
Mta2	138.97
Psmc2	138.94
Sh3bgrl	138.84
Arl1	138.835
Pkig	138.78
Ssrp1	138.495
Tbca	138.07
Lrp10	138.005
Xbp1	137.945
Serinc1	137.855
Necap2	137.685
Trim35	137.36
Rcn1	137.335
Fibin	137.295
Atp5j	137.26
Ston1	137.1
Son	137.075
Txndc17	136.855
Plxna1	136.745
Reep5	136.73
Acadvl	136.715
Slc3a2	136.61
Eprs	136.59
Snx17	136.43
Gabarapl1	136.25
Herpud1	136.09
Chpf	136.07
Ybx3	136.01
Ccl7	135.875
Ptp4a2	135.825
Otub1	135.79
Zfand3	135.64
Sept2_1	135.625
Selenos	135.625
Ubr5	135.56
Srrm1	135.55
Cops6	135.545
Srf	135.5
Hsd17b12	135.495
Sf1	135.405
Epb41l2	135.085
Rock2	135.055
Mgat1	134.9
Fam129a	134.885
Dpysl3	134.81
Gm9780	134.75
Slfn5	134.73
Atp6v0d1	134.585
Cars	134.52
Nap1l1	134.31
Map4	134.275
Mars	134.005
Ptges3	134
Pgrmc1	133.875
Tulp4	133.445
Golga2	133.26
Tspan31	133.25
Creb3l1	133.21
Polr2m	133.195
Stat2	133.13
Htra2	133.085
Igfbp3	132.915
Hnrnpc	132.85
Prrc2b	132.85
Tspan17	132.675
Ldb1	132.62
Cdk9	132.56
Krtcap2	132.49
Ndufa1	132.425
Glis2	132.37
Sfpq	132.185
Oaz2	132.185
Mid1	132.12
Larp1	132.07
Ahsa1	131.96
Srp14	131.885
Iqgap1	131.81
Pck2	131.77
Gm20605	131.705
Ptprs	131.585
Spcs1	131.55
Rnf126	131.045
Sec24d	130.71
Pdrg1	130.6
Nckap1	130.53
H2az1	130.405
Etfa	130.39
Scn1b	130.34
Kif5b	130.29
Midn	130.28
Rab24	130.195
Gns	130.17
Hmg20b	130.155
Nsfl1c	130.045
H3f3b	129.99
Tbx20	129.945
Odc1	129.87
Actr1b	129.825
Ogfr	129.785
Carhsp1	129.77
Ube2d2a	129.505
Tmem256	129.47
Ankrd11	129.46
Piezo1	129.45
Use1	129.26
Ndufa6	129.205
Plcb3	129.13
Ostc	129.05
Fxyd1	129.04
Arfgap1	129.03
Mxra7	129.02
Gps1	128.91
Chfr	128.74
Srpr	128.615
Pcdhgc4	128.585
Ptpn11	128.5
Cyc1	128.495
Dcaf8	128.455
Ap2b1	128.42
Rhog	128.42
Srsf6	128.215
Sipa1l1	128.155
Myo9b	128.065
Ctbp1	128.06
Mcl1	128.01
Thra	127.955
Hsd17b10	127.93
Tbxa2r	127.89
Thrap3	127.72
Sf3b1	127.715
Gng8	127.52
Ppp2r5d	127.495
Mat2a	127.46
Gstm5	127.405
Ppic	127.3
Wasf2	127.29
Snai1	127.12
Dennd5a	127.065
Sbf1	127.06
P4ha2	126.965
Hnrnpul1	126.915
Vamp2	126.895
Grb10	126.785
Tmem98	126.76
Mfsd10	126.625
Pigs	126.61
Tnk2	126.6
Setd5	126.545
Adamtsl3	126.535
Dync1i2	126.47
Sdf4	126.455
Tead3	126.25
Hdac1	126.235
Bak1	126.215
Psrc1	125.755
Fermt2	125.75
Mdh1	125.535
Osmr	125.52
U2af1	125.475
Phf1	125.435
Tbl1x	125.36
Mydgf	125.315
Sox9	125.205
Smdt1	125.145
Selenbp1	124.98
Gramd1a	124.92
Il4ra	124.76
Scarb1	124.75
Poldip2	124.52
Smad7	124.475
Myrf	124.435
Wbp1l	124.04
Rps15a	124.005
Ugp2	123.975
Calcoco1	123.905
Upf1	123.675
Esyt1	123.54
Gtf2i	123.505
Rex1bd	123.445
Gask1b	123.435
Rab31	123.235
Praf2	123.22
Klf4	123.21
Lxn	123.185
Gga1	123.11
Arap1	123.1
Htra3	123.08
Scand1	122.885
Lamp2	122.845
Nr2f6	122.495
Cdk11b	122.31
Micall2	122.27
Slc25a39	122.155
Uqcrfs1	122.13
Prkag1	121.95
St5	121.635
Agpat1	121.59
Tmem63a	121.59
Dlst	121.575
Unc93b1	121.465
Maff	121.42
Fus	121.22
Slc7a5	121.16
Ppp1r18	121.145
Metrnl	121.065
Rpl22l1	121.045
Clptm1	121.025
Erg28	121.005
Abhd17a	120.9
Arhgap21	120.685
Ppp1r37	120.65
Abhd4	120.63
Dynll2	120.245
S100a13	120.205
Smarcb1	120.19
Crim1	120.185
Gipc1	120.175
Dynll1	120.14
Csnk2b	120.08
Ankrd40	120.07
Chpf2	120
Cox7c	119.77
4931406P16Rik	119.605
Ndfip1	119.6
Arpc5	119.595
Sbds	119.54
Uqcrc2	119.45
Tbcb	119.345
Rnps1	119.28
Gmppa	119.205
Hgs	119.115
Farp1	119.025
Rps6ka4	118.965
Nsmf	118.88
Sec14l1	118.865
Cul7	118.855
Ssb	118.76
Cct6a	118.76
Skp1a	118.755
Rad23b	118.685
Man2a1	118.675
Tex264	118.615
Trafd1	118.575
Mtch2	118.55
Tle2	118.48
Arf6	118.43
Gm20390	118.41
Pdgfra	118.34
Asap3	118.2
Nxf1	118.17
Cited2	118.08
Tnc	118.055
Tm2d2	118
Tsen34	117.875
Ptk7	117.86
Arhgef12	117.82
Apbb1ip	117.655
Bcam	117.63
Arvcf	117.485
Rgma	117.48
C4b	117.23
Creb3	117.19
Brd2	117.185
Nfe2l2	117.065
Grik5	117.025
Prrc2c	116.945
Zfp598	116.885
Clec3b	116.83
Hadhb	116.81
Grb14	116.635
Akirin2	116.575
Cox7b	116.4
Plbd2	116.35
Ndufs7	116.335
Ppp4c	116.295
Rbm5	116.155
Cyp1b1	116.14
Slc38a2	116.05
Gm26992	116.02
Kars	115.86
Mafk	115.775
Hyou1	115.75
Dnaja2	115.73
Zbtb20	115.655
Cds2	115.545
Smarcd3	115.545
Ankrd52	115.5
Srm	115.46
Ccdc107	115.45
Snrpa	115.4
Psma5	115.355
Shisa4	115.33
Ryk	115.25
Cxxc1	115.16
Atp6v1f	115.07
Mbtps1	114.935
Lsp1	114.88
Ddrgk1	114.825
Chp1	114.72
Ubp1	114.605
Bud31	114.58
Grk5	114.565
Bcar1	114.28
Tspyl2	114.27
Wdr6	114.27
Chkb	114.18
Rbbp7	113.935
Senp3	113.905
Ghitm	113.67
Copb1	113.655
Ppp2cb	113.55
Safb	113.52
Fzd4	113.485
Erf	113.465
Eef1d	113.24
Dhcr7	113.2
Mknk2	113.125
Tmem147	113.095
Cnpy2	113.055
Tmem97	113.03
Jak1	112.99
BC031181	112.99
Litaf	112.94
Kmt2d	112.77
Dgcr2	112.69
Nr1h2	112.67
Trappc3	112.645
Fibp	112.6
Lman2	112.49
Ecrg4	112.42
Ndufs3	112.395
Grcc10	112.375
Fbxw8	112.355
Trim3	112.35
Fam20a	112.34
Gng12	112.325
Dhrs1	112.32
Ndufb6	112.3
Psenen	112.265
Atp2a2	112.25
Tuba1c	112.245
Pabpc4	112.225
Zfp36l1	112.21
Samhd1	112.19
Lamb1	111.975
Loxl3	111.955
Msrb3	111.91
Nfib	111.885
Fndc3b	111.88
Ada	111.84
Ube2z	111.765
Eif2s3x	111.68
Vasn	111.645
Babam1	111.615
Cops5	111.605
Ube2d3	111.58
Pgm1	111.465
Uchl1	111.415
Rabl6	111.32
Tnfsf12	111.31
Rbck1	111.235
Tmem165	111.16
Tubb4a	111.13
Immt	110.985
Pold4	110.985
Hnrnpa3	110.945
Ccdc102a	110.945
Capn1	110.92
Romo1	110.83
Prr14	110.67
Sulf2	110.65
Gorasp2	110.585
Poldip3	110.535
Cep170b	110.23
Rtf2	110.16
Cuedc1	110.15
Polr2a	110.05
Man1b1	110.03
Klhdc3	109.965
Glg1	109.895
Sirt2	109.805
Aen	109.745
Cnih1	109.375
Ddx23	109.36
Lamtor2	109.32
Megf8	109.215
Park7	109.075
Rere	109.07
Ggt7	109.005
Rars	108.985
Blvrb	108.975
Mrpl24	108.965
Nod1	108.745
Hp	108.6
Ogdh	108.46
Clip3	108.41
Lipa	108.345
Cd302	108.295
Khsrp	108.24
Tomm40	108.19
Ubtd1	108.19
Ddit4	108.175
Syvn1	108.095
Abhd8	107.985
Arl2bp	107.905
Abhd16a	107.81
Ccni	107.805
Atp5j2	107.67
Entr1	107.55
Txndc12	107.525
Sdhd	107.515
Ormdl3	107.48
Cgnl1	107.42
Tex261	107.415
Adipor1	107.41
Lman1	107.255
Chd3	107.115
Nfkb1	107.095
Mfsd5	107.065
Egln2	107.04
Slc1a6	107.035
Rap1b	106.975
Ranbp1	106.965
Tmem127	106.955
Ube2g2	106.95
Csk	106.875
Fkbp4	106.865
Ddx24	106.835
Rcc2	106.655
Npepl1	106.655
Gnl1	106.625
Arl5a	106.625
Arsa	106.59
Srcap	106.54
Myo1d	106.53
Klf6	106.53
Fbl	106.455
Paip2	106.45
Grk2	106.44
Traf4	106.33
Rab14	106.315
Nt5c	106.315
Maf1	106.305
Nedd9	106.175
Hnrnpdl	106.045
Tlcd2	106.04
Naca	106.01
Ifi35	105.99
Gucy1a1	105.965
Nav1	105.95
Tsg101	105.86
Ninj1	105.845
Dazap2	105.845
Stk11	105.845
Ptgfrn	105.795
Strn3	105.69
Ssbp4	105.635
Ptprf	105.565
Eri3	105.525
Dnajc8	105.5
Kctd5	105.42
Pa2g4	105.34
Psmd6	105.175
Atp6v1e1	105.175
Mpp1	104.96
Rraga	104.94
Hmox1	104.835
Mgat4b	104.78
Lama2	104.755
Aldh18a1	104.745
Ergic1	104.7
Ndufc2	104.46
Dse	104.36
Gna12	104.35
Imp3	104.24
C1qbp	104.24
Zc3h11a_1	104.2
Csrp2	104.17
Podn	104.12
Mbnl2	104.105
Sf3b3	104.01
Tmem254b	103.905
Lims2	103.865
Atf6b	103.86
Ppp6r1	103.77
Vars	103.745
Vwa5a	103.74
Asap1	103.74
Micos13	103.68
Aprt	103.6
Bex3	103.575
Srp68	103.46
Sav1	103.445
Tssc4	103.395
Lyz2	103.36
Gpm6b	103.315
Lmo4	103.2
Dnaja1	103.175
Map2k1	103.135
Fkbp3	103.105
Dnajb2	102.91
Map4k3	102.87
Idh2	102.865
Pitpnb	102.815
Ranbp3	102.805
Dpp7	102.79
Nadk	102.74
Slc25a11	102.47
Pdhb	102.445
Set	102.38
Ncaph2	102.335
Sae1	102.18
Mien1	102.135
H2bc4	101.99
Eif2s2	101.975
Taf15	101.92
Ndufa11	101.83
Cbx6	101.81
Slc16a2	101.725
Atxn7l3	101.64
Isyna1	101.345
Gsta3	101.3
Adgre5	101.175
Smoc2	101.175
Specc1l	101.04
Kdm5c	101.025
Tfg	101.015
Sfswap	100.92
Ssu72	100.79
Glmp	100.69
Mrpl4	100.615
Lats2	100.575
Arhgef2	100.57
Arhgef17	100.57
Cox6c	100.46
Arfgap2	100.39
Slc27a3	100.385
Mbd1	100.365
Galk1	100.325
Polr2e	100.15
Myof	100.125
Psmb1	100.085
Tceal9	100.025
Numa1	100.01
