## Supplementary material for "HuR-dependent expression of Wisp1 is necessary for TGF*β*-induced cardiac myofibroblast activity": Table S4

### Sheet: Sheet1
Name	TGF v. Veh Fold Enrich	TGF treated MF Avg TPM
Wisp1	4.25	209.44
Gsto1	2.17	140.33
Lox	2.26	2297.86
Serpine1	2.06	9193.78
Cthrc1	3.56	377.29
Ddah1	2.54	241.255
Postn	3.51	1262.84
Plk2	2.15	195.885
Pmepa1	2.23	780.04
fam101b	4.53	274.33
Fstl3	2.17	277.255
Tnfrsf11b	2.12	118.535
Slc7a5	2.06	335.735
Ltbp2	3.81	547.315
Mfap4	2.11	2487.85
Rasl11b	2	138.015
Aspn	2.06	118.475
Megf6	13.1	104.87
Hp	2.16	317.36
Ckb	2.67	848.215
Trib3	2.07	192.545
Fxyd6	2.92	786.84
Eln	2.14	6567.97
Adamtsl2	2.59	881.075
