## Supplementary material for "HuR-dependent expression of Wisp1 is necessary for TGF*β*-induced cardiac myofibroblast activity": Table S5

### Sheet: Sheet1
Term	Count	Fold Enrichment	FDR
GO:0006412~translation	129	3.50627	8.39609e-35
GO:0098609~cell-cell adhesion	60	3.46011	1.72814e-14
GO:0055114~oxidation-reduction process	130	2.09603	5.14959e-13
GO:0006457~protein folding	46	3.91695	6.08482e-13
GO:0050821~protein stabilization	40	3.40604	7.25737e-09
GO:0030199~collagen fibril organization	21	5.86887	1.58895e-08
GO:0001731~formation of translation preinitiation complex	16	6.97558	2.19081e-07
GO:0016192~vesicle-mediated transport	51	2.6097	2.19081e-07
GO:0006413~translational initiation	23	4.64231	3.02926e-07
GO:0002479~antigen processing and presentation of exogenous peptide antigen via MHC class I, TAP-dependent	17	6.17629	4.70343e-07
GO:0016126~sterol biosynthetic process	16	6.45887	6.74386e-07
GO:0006979~response to oxidative stress	37	3.03215	7.35922e-07
GO:0043066~negative regulation of apoptotic process	96	1.84865	1.59424e-06
GO:0006446~regulation of translational initiation	17	5.61481	2.06387e-06
GO:0002181~cytoplasmic translation	17	5.44967	3.32887e-06
GO:0007155~cell adhesion	84	1.88772	5.00518e-06
GO:0006810~transport	236	1.41177	5.00518e-06
GO:0016477~cell migration	44	2.51084	6.15331e-06
GO:0043065~positive regulation of apoptotic process	64	2.08226	6.80106e-06
GO:0006695~cholesterol biosynthetic process	16	5.44967	7.74796e-06
GO:0006099~tricarboxylic acid cycle	15	5.63759	1.33531e-05
GO:0001649~osteoblast differentiation	31	2.99008	1.4236e-05
GO:0051603~proteolysis involved in cellular protein catabolic process	21	4.01555	1.44462e-05
GO:0007568~aging	40	2.52008	1.90337e-05
GO:0042493~response to drug	63	2.02554	1.90337e-05
GO:0034976~response to endoplasmic reticulum stress	24	3.4419	3.10876e-05
GO:1904871~positive regulation of protein localization to Cajal body	8	10.8993	7.08909e-05
GO:0030036~actin cytoskeleton organization	34	2.6097	7.63749e-05
GO:0070527~platelet aggregation	16	4.58919	8.56272e-05
GO:0006629~lipid metabolic process	76	1.80468	8.56272e-05
GO:0000028~ribosomal small subunit assembly	12	6.22819	8.56272e-05
GO:0048025~negative regulation of mRNA splicing, via spliceosome	13	5.66766	8.56272e-05
GO:0030198~extracellular matrix organization	29	2.77264	0.000145675
GO:0006915~apoptotic process	88	1.6827	0.000196647
GO:0015986~ATP synthesis coupled proton transport	12	5.68661	0.000245554
GO:0061077~chaperone-mediated protein folding	14	4.76846	0.000271793
GO:0015992~proton transport	19	3.57047	0.000315901
GO:0021762~substantia nigra development	15	4.30237	0.000416585
GO:0075522~IRES-dependent viral translational initiation	7	10.8993	0.000470694
GO:0043161~proteasome-mediated ubiquitin-dependent protein catabolic process	33	2.41395	0.000491241
GO:0008202~steroid metabolic process	23	2.98434	0.00053793
GO:0015031~protein transport	88	1.62017	0.000753995
GO:0051726~regulation of cell cycle	27	2.62752	0.000820252
GO:0010629~negative regulation of gene expression	48	1.97422	0.000878008
GO:0045727~positive regulation of translation	18	3.4419	0.000898113
GO:0034097~response to cytokine	22	2.96031	0.000932145
GO:0010977~negative regulation of neuron projection development	19	3.23574	0.00116784
GO:0035987~endodermal cell differentiation	12	4.84415	0.00122176
GO:0008203~cholesterol metabolic process	23	2.81668	0.00123632
GO:0008285~negative regulation of cell proliferation	62	1.75979	0.00145893
GO:0008380~RNA splicing	44	1.98992	0.0015562
GO:0006888~ER to Golgi vesicle-mediated transport	21	2.93444	0.00159965
GO:0030308~negative regulation of cell growth	28	2.44145	0.00183097
GO:0006890~retrograde vesicle-mediated transport, Golgi to ER	12	4.51007	0.00242516
GO:0006694~steroid biosynthetic process	18	3.16432	0.00250021
GO:0006886~intracellular protein transport	42	1.97316	0.00277777
GO:1904851~positive regulation of establishment of protein localization to telomere	7	8.47726	0.00328433
GO:0001558~regulation of cell growth	17	3.19463	0.00363215
GO:0001701~in utero embryonic development	50	1.82263	0.00363215
GO:0007015~actin filament organization	21	2.75766	0.00363215
GO:0008283~cell proliferation	40	1.9817	0.00363215
GO:0007017~microtubule-based process	14	3.72172	0.00363215
GO:0010976~positive regulation of neuron projection development	29	2.29044	0.00363215
GO:1902236~negative regulation of endoplasmic reticulum stress-induced intrinsic apoptotic signaling pathway	9	5.77024	0.004227
GO:0071260~cellular response to mechanical stimulus	20	2.7947	0.00444031
GO:0030512~negative regulation of transforming growth factor beta receptor signaling pathway	16	3.22943	0.00516389
GO:0006397~mRNA processing	52	1.76014	0.00571164
GO:0006749~glutathione metabolic process	15	3.33653	0.00620316
GO:0032355~response to estradiol	23	2.48203	0.00699625
GO:0045669~positive regulation of osteoblast differentiation	18	2.88512	0.00702859
GO:0015991~ATP hydrolysis coupled proton transport	12	3.9634	0.00731292
GO:0043627~response to estrogen	19	2.76117	0.00763685
GO:0045471~response to ethanol	25	2.32892	0.00886701
GO:0001525~angiogenesis	41	1.86976	0.0089047
GO:0030433~ER-associated ubiquitin-dependent protein catabolic process	16	3.05946	0.0089047
GO:0042274~ribosomal small subunit biogenesis	9	5.16284	0.00923984
GO:0010592~positive regulation of lamellipodium assembly	9	5.16284	0.00923984
GO:0030334~regulation of cell migration	19	2.68945	0.0101023
GO:0034446~substrate adhesion-dependent cell spreading	13	3.54228	0.0101357
GO:0042542~response to hydrogen peroxide	16	3.00671	0.0103165
GO:1904874~positive regulation of telomerase RNA localization to Cajal body	8	5.81298	0.0106449
GO:0043206~extracellular fibril organization	7	6.93594	0.0106775
GO:1901998~toxin transport	12	3.73692	0.0113581
GO:0030336~negative regulation of cell migration	23	2.36495	0.0120827
GO:0006897~endocytosis	33	1.98717	0.0127621
GO:0045766~positive regulation of angiogenesis	25	2.25193	0.0129084
GO:0014070~response to organic cyclic compound	19	2.58859	0.0149911
GO:0010811~positive regulation of cell-substrate adhesion	13	3.3736	0.0149911
GO:0009725~response to hormone	14	3.17897	0.0149911
GO:0042060~wound healing	21	2.43496	0.0149911
GO:0038063~collagen-activated tyrosine kinase receptor signaling pathway	6	8.1745	0.0149911
GO:0043154~negative regulation of cysteine-type endopeptidase activity involved in apoptotic process	17	2.7655	0.0149911
GO:0030970~retrograde protein transport, ER to cytosol	8	5.44967	0.0151799
GO:0001666~response to hypoxia	34	1.93009	0.0159087
GO:0075525~viral translational termination-reinitiation	5	10.8993	0.0165896
GO:0006734~NADH metabolic process	7	6.35795	0.0166213
GO:0006511~ubiquitin-dependent protein catabolic process	29	2.05247	0.0166213
GO:0030324~lung development	25	2.19745	0.0166213
GO:0008360~regulation of cell shape	27	2.11714	0.0166892
GO:0007179~transforming growth factor beta receptor signaling pathway	18	2.61584	0.0175355
GO:0071456~cellular response to hypoxia	22	2.32801	0.0178893
GO:0032212~positive regulation of telomere maintenance via telomerase	11	3.74665	0.0189462
GO:0071353~cellular response to interleukin-4	10	4.03679	0.0213713
GO:0009615~response to virus	19	2.46533	0.0235405
GO:0001933~negative regulation of protein phosphorylation	19	2.46533	0.0235405
GO:0071363~cellular response to growth factor stimulus	16	2.72483	0.0246011
GO:0005975~carbohydrate metabolic process	35	1.85183	0.0246011
GO:0008152~metabolic process	65	1.53014	0.0261438
GO:0042026~protein refolding	6	7.26622	0.0262265
GO:0045454~cell redox homeostasis	16	2.68291	0.028375
GO:0001934~positive regulation of protein phosphorylation	32	1.89554	0.0286122
GO:0006754~ATP biosynthetic process	9	4.26496	0.0292309
GO:0007030~Golgi organization	18	2.48339	0.0292309
GO:0006103~2-oxoglutarate metabolic process	8	4.84415	0.0292309
GO:0046034~ATP metabolic process	12	3.2698	0.0296071
GO:0016337~single organismal cell-cell adhesion	22	2.22024	0.0301627
GO:0042127~regulation of cell proliferation	37	1.77654	0.0336759
GO:0006898~receptor-mediated endocytosis	15	2.72483	0.0349579
GO:0007566~embryo implantation	15	2.72483	0.0349579
GO:0034504~protein localization to nucleus	11	3.42551	0.035236
GO:0051017~actin filament bundle assembly	11	3.42551	0.035236
GO:0006621~protein retention in ER lumen	5	9.08278	0.0356349
GO:0006102~isocitrate metabolic process	5	9.08278	0.0356349
GO:0006107~oxaloacetate metabolic process	7	5.44967	0.0357837
GO:0006633~fatty acid biosynthetic process	17	2.5039	0.0357837
GO:0001503~ossification	20	2.2707	0.0386778
GO:0043123~positive regulation of I-kappaB kinase/NF-kappaB signaling	27	1.97505	0.0386778
GO:0071560~cellular response to transforming growth factor beta stimulus	15	2.68016	0.0386778
GO:0010762~regulation of fibroblast migration	6	6.5396	0.0406602
GO:0006098~pentose-phosphate shunt	6	6.5396	0.0406602
GO:0043200~response to amino acid	11	3.33035	0.0410922
GO:0007339~binding of sperm to zona pellucida	11	3.33035	0.0410922
GO:0060348~bone development	14	2.72483	0.0497527
GO:0043524~negative regulation of neuron apoptotic process	28	1.90738	0.0498364
